# RANK is an independent biomarker of poor prognosis in estrogen receptor-negative breast cancer and a therapeutic target in patient-derived xenografts

**DOI:** 10.1101/2021.12.13.470911

**Authors:** Marina Ciscar, Eva M. Trinidad, Hector Perez-Montoyo, Mansour Alsaleem, Maria J. Jimenez-Santos, Michael Toss, Adrian Sanz-Moreno, Andrea Vethencourt, Gema Perez-Chacon, Anna Petit, Maria T. Soler-Monso, Jorge Gomez-Miragaya, Clara Gomez-Aleza, Maria Jimenez, Lacey E. Dobrolecki, Michael T. Lewis, Alejandra Bruna, Silvana Mouron, Miguel Quintela-Fandino, Fatima Al-Shahrour, Antonio Martinez-Aranda, Angels Sierra, Andrew R. Green, Emad Rakha, Eva Gonzalez-Suarez

## Abstract

Despite strong preclinical data, the therapeutic benefit of the RANKL inhibitor denosumab in BC patients, beyond its bone-related effects, is unclear. Here, we investigated the prognostic value of RANK expression and its functionality in human BC. We analyzed RANK and RANKL expression in more than 1500 BC cases (777 being estrogen receptor-negative (ER^-^)) from four independent cohorts. We confirmed that RANK is more frequently expressed in ER^-^ tumors, but it is also found in a subset of ER^+^ tumors. In ER^-^ BC, RANK expression was independently associated with poor outcome, especially in postmenopausal patients and those who received adjuvant chemotherapy. Gene expression analyses unraveled distinct biology associated with RANK in relation to ER expression and menopause, and evidenced enhanced RANK activation in ER^-^ postmenopausal tumors, together with regulation of metabolic pathways. Functional studies and transcriptomic analyses in ER^-^ RANK^+^ patients-derived orthoxenografts demonstrated that activation of RANK signaling pathway promotes tumor cell proliferation and stemness, and regulates multiple biological processes including tumor immune surveillance and metabolism. Our results demonstrate that RANK expression is an independent poor prognosis biomarker in postmenopausal ER^-^ BC patients and support the rational of using RANK pathway inhibitors in combination with chemotherapy in ER^-^ BC.
