## Supplemental Table S3 for "RANK is an independent biomarker of poor prognosis in estrogen receptor-negative breast cancer and a therapeutic target in patient-derived xenografts"

### Sheet: Supplementary table S3
		Protein expression
PDX code	Origin	ER	PR	HER2	RANK	RANKL
HCI001	Utah/Welm	-	-	-	0	150
HCI002		-	-	-	0	0
HCI003		+	+	-	0	0
HCI004		-	-	-	0	0
HCI005		+	+	+	0	0
HCI006		+	+	+	0	0
HCI007		+	+	+	0	0
HCI008		-	-	+	0	0
HCI009		-	-	-	0	0
HCI010		-	-	-	0	0
HCI011		+	+	+	0	0
HCI012		-	-	+	0	0
HCI013		+	+	-	0	0
BCM-0002	Baylor/Lewis	-	-	-	4	0
BCM-2147		-	-	-	0	0
BCM-2665		-	-	-	4	0
BCM-3107		-	-	-	5	0
BCM-3204		-	-	-	0	0
BCM-3561		-	-	-	0	0
BCM-3611		-	-	-	0	0
BCM-3807		-	-	-	0	0
BCM-3887		-	-	-	0	0
BCM-3936		-	-	-	30	0
BCM-4013		-	-	-	1	0
BCM-4175		-	-	-	0	0
BCM-4195		-	-	-	30	40
BCM-4272		-	-	-	0	40
BCM-4664		-	-	-	5	0
BCM-4913		-	-	-	0	0
BCM-5471		-	-	-	0	0
BCM-5998		-	-	-	0	0
BCM-6257		-	-	-	0	5
BCM-8563		-	-	-	0	0
BCM-3904		-	-	-	0	0
BCM-5156		-	-	-	45	0
BCM-3143		-	-	+	0	0
BCM-3613		-	-	+	0	0
BCM-3963		-	-	+	0	0
BCM-4888		+	+	+	0	0
BCM-4189		+	-	-	0	0
BCM-5097		+	+	-	0	0
BCM-3277		+	-	-	30	0
BB3RC32	Manchester/ Clarke	+	-	-	5	0
IDB-01	IDIBELL/Gonzalez-Suarez	-	-	-	0	0
IDB-02		-	-	-	10	0
IDB-03		+	+	-	8	0
IDB-04		+	+	?	0	0
IDB-05		+	+	+	0	0
IDB-06		-	-	-	6	0
IDB-08		-	-	-	10	0
IDB-10		-	-	-	10	2
VHIO-39	VHIO/Serra	+	-	-	0	NT
VHIO-71		+	-	-	0	NT
VHIO-88		-	-	-	0	NT
VHIO-89		-	-	-	2	NT
VHIO-93		-	-	-	0	NT
VHIO-94		-	-	-	20	NT
VHIO-98		-	-	-	10	NT
VHIO-102		-	-	-	0	NT
VHIO-127		-	-	-	15	NT
VHIO-156		-	-	-	10	NT
VHIO-244		+	+	-	0	NT
VHIO-270		-	-	-	0	NT
VHIO-288		-	-	-	10	NT
VHIO-341		-	-	-	15	NT
STG139-X	Cambridge/ Bruna-Caldas	-	-	-	50	0
STG139-M		-	-	-	50	45
AB521-X3		-	-	-	85	0
BC-PDX-67	VHIO/Arribas	-		+	0	0
BC-PDX-118		+		+	0	0
BC-PDX-173		+		+	0	0
BC-PDX-251.G		+		+	0	0
BC-PDX-251.M		+		+	0	0
BC-PDX-288		-		+	0	0
BC-PDX-289		-		+	0	0
BC-PDX-290		-		-	0	0
					NT: not tested
